# A single dose of the antipsychotic drug clozapine has long-term behavioral and functional effects in mice

**DOI:** 10.64898/2026.03.27.714783

**Authors:** Leonardo Lupori, Matthias Heindorf, Stylianos Kouvaros, Tristan Schilling, Alice Schildkamp, Josef Bischofberger, Georg B. Keller

## Abstract

Antipsychotic dosing regimens, commonly daily or via slow-release compounds, are designed to maintain steady-state plasma concentrations. They are guided by their plasma half-life, which is typically in the range of several hours. This schedule contrasts with the slow time course of therapeutic efficacy, which takes days to weeks to develop fully. This discrepancy led us to hypothesize that the effects of a single dose of an antipsychotic drug might be detectable well beyond the time window predicted by receptor occupancy. To test this, we administered a single dose of the antipsychotic drug clozapine to mice. We observed long-term behavioral effects and changes to cortical activity patterns up to several days after administration. Specifically, clozapine induced a decorrelation of activity in the dorsal cortex observable up to 9 days post administration. This effect was driven by a genetically and functionally distinct subset of layer 5 intratelencephalic neurons and was accompanied by an increase in the reliability of long-range inhibitory functional influence on a similar timescale. Thus, a single dose of clozapine triggers changes in the function of specific circuits that outlast the presence of the drug. If antipsychotic action depends on slower processes involving plasticity, longer dosing intervals may warrant further clinical exploration.
