## Supplementary material for "A single dose of the antipsychotic drug clozapine has long-term behavioral and functional effects in mice": Table S3

primaryID	secondaryID	logFC_dev_adult	PValue_dev_adult	FDR_dev_adult
Tlx3	ENSMUSG00000040610	-4.15998748781139	1.054383296586e-06	0.000207151171669262
ENSMUSG00000087501	ENSMUSG00000087501	-3.02791571539497	1.60466384805572e-05	0.00103932843081763
Ankrd63	ENSMUSG00000078137	-2.94383163054238	2.50543039597941e-06	0.000328155705642281
ENSMUSG00000107905	ENSMUSG00000107905	-2.73100559027591	0.000667871076011538	0.0155385478500474
4833438C02Rik	ENSMUSG00000118087	-2.65983195207625	1.34269072516658e-05	0.000922150510987795
Tbc1d8b	ENSMUSG00000042473	-2.62129864322399	0.000448598226201974	0.011596657654537
A730056A06Rik	ENSMUSG00000097756	-2.61090722363387	3.91173517920823e-05	0.00199329398958962
Cplx3	ENSMUSG00000039714	-2.56179992000199	9.27211274610991e-08	4.55415271046432e-05
ENSMUSG00000104851	ENSMUSG00000104851	-2.47898044872505	0.000112559930229926	0.0042894066515637
Npr3	ENSMUSG00000022206	-2.45238635613114	0.000385915570691609	0.0103704545911384
Rgma	ENSMUSG00000070509	-2.44288607717902	5.60426920861607e-08	3.41705821195688e-05
ENSMUSG00000107840	ENSMUSG00000107840	-2.40275974536417	0.0022179135851531	0.0356843930961575
Art3	ENSMUSG00000034842	-2.33333482204447	0.000234715209778407	0.0072556544393388
D930048N14Rik	ENSMUSG00000052563	-2.26202965326705	0.000413001818212961	0.0109485729379934
Batf3	ENSMUSG00000026630	-2.25396275277839	1.00789030125663e-05	0.000799171134834964
Npepl1	ENSMUSG00000039263	-2.1772548959767	0.000264855067093283	0.00788412002751419
Snx8	ENSMUSG00000029560	-2.14030294417296	1.03480996256745e-06	0.000205589997282221
A230077H06Rik	ENSMUSG00000100600	-2.135204098359	5.26081795970701e-05	0.00250058556891235
Colgalt2	ENSMUSG00000032649	-2.09809794352687	0.00192401078920271	0.032524243570442
Drd1	ENSMUSG00000021478	-2.09492472752713	5.85675012004048e-06	0.000559778679040842
8030453O22Rik	ENSMUSG00000085058	-2.07704180933851	2.46964345031745e-06	0.00032588235439189
Prdm5	ENSMUSG00000029913	-2.04337091327467	0.00307395121924228	0.0441181862488977
Lefty2	ENSMUSG00000066652	-2.02224978599673	8.57347753269321e-06	0.000735904027830492
Rasgrp2	ENSMUSG00000032946	-2.00784263947571	7.70150565408129e-05	0.00328932422646052
Lnx2	ENSMUSG00000016520	-2.00562750957958	7.24650449402043e-05	0.00316377018427825
ENSMUSG00000105683	ENSMUSG00000105683	-1.99991891991676	0.00261165173138437	0.0397554492791335
Thbd	ENSMUSG00000074743	-1.99735437076108	0.000273707339967879	0.0080260251829387
Pde9a	ENSMUSG00000041119	-1.9972034112783	0.00202895246035721	0.0335650148008756
Tbc1d4	ENSMUSG00000033083	-1.9917735717829	0.00367807227856619	0.0499090739418047
Cdh24	ENSMUSG00000059674	-1.96507991926389	0.000194782963648215	0.00640177019187312
ENSMUSG00000097652	ENSMUSG00000097652	-1.95958369680726	0.00181673844689774	0.0313400675298008
Fgf10	ENSMUSG00000021732	-1.93366191907384	4.19062603534783e-06	0.000435991864727695
Iqgap2	ENSMUSG00000021676	-1.91963793237722	7.33386342140167e-07	0.000170628122391085
Cda	ENSMUSG00000028755	-1.91170443678795	8.81490636329615e-05	0.00360799014619913
Nos1	ENSMUSG00000029361	-1.90048319061264	2.15028756036802e-08	2.00112550749617e-05
ENSMUSG00000108693	ENSMUSG00000108693	-1.8824533761835	0.00362931171325363	0.049516581569252
ENSMUSG00000102407	ENSMUSG00000102407	-1.88203301333953	0.000912528091396692	0.0196054941823527
Ush2a	ENSMUSG00000026609	-1.87736122364878	0.000196039534620089	0.00641796777411303
Cacna2d2	ENSMUSG00000010066	-1.8495558231362	0.00158098089929842	0.0285254125116272
Ccn4	ENSMUSG00000005124	-1.84114874901246	0.000269505100074264	0.00795557459017219
Susd2	ENSMUSG00000006342	-1.82707739472318	3.85167224088283e-06	0.00042350728449995
Adamts2	ENSMUSG00000036545	-1.80849029303571	1.32075581446973e-05	0.000915827620057011
ENSMUSG00000056031	ENSMUSG00000056031	-1.8051421956781	0.00228858622233932	0.0363909906325574
Inpp4b	ENSMUSG00000037940	-1.80456048062944	0.000350322520852982	0.00966307439165297
Dsn1	ENSMUSG00000027635	-1.80244266727898	0.000277295091714181	0.00809097658694744
Kcnj16	ENSMUSG00000051497	-1.78694561672015	3.04789439013969e-05	0.00165824211096769
ENSMUSG00000092536	ENSMUSG00000092536	-1.78388394605641	0.00220766765533307	0.0355843021710113
Pde4c	ENSMUSG00000031842	-1.78261208630986	0.000259073603277904	0.00780398543979539
Vav2	ENSMUSG00000009621	-1.77591956667691	0.0021149777755684	0.034403897909476
Mroh5	ENSMUSG00000072487	-1.75901394657568	1.16923657650983e-05	0.000861435047743618
Gm13848	ENSMUSG00000084973	-1.75881925574114	0.00014621478122344	0.00519944929820324
Ephx1	ENSMUSG00000038776	-1.7399322160551	0.00138979364606944	0.0262702931779732
Tmc6	ENSMUSG00000025572	-1.73602028718775	0.000387887612122109	0.0104076308915677
Samd14	ENSMUSG00000047181	-1.73562495283725	7.85361170437205e-06	0.000687463178993597
ENSMUSG00000067389	ENSMUSG00000067389	-1.7302883935448	0.0001787560403737	0.00599765522938855
E230016M11Rik	ENSMUSG00000087231	-1.72632752004037	1.79856418330918e-06	0.000271813776831392
ENSMUSG00000104821	ENSMUSG00000104821	-1.72024628681531	0.000907238065875358	0.0195631505863513
Nt5c1a	ENSMUSG00000054958	-1.71387975005231	3.88817334160714e-07	0.000109087373857753
Tox2	ENSMUSG00000074607	-1.71068562412862	2.98236375506746e-06	0.00036119284874728
Mgat4c	ENSMUSG00000019888	-1.69461961433226	0.000134462562048576	0.00490483455012541
Gipc2	ENSMUSG00000039131	-1.68131100379943	0.000338527658321711	0.00941170763277436
Col9a3	ENSMUSG00000027570	-1.67859180573145	7.27888273090091e-05	0.00317007892728546
Gpr88	ENSMUSG00000068696	-1.66818938260394	1.41019795155879e-08	1.46677177526251e-05
ENSMUSG00000106292	ENSMUSG00000106292	-1.66501415937987	0.000376611991854979	0.010213578588926
Hcrtr1	ENSMUSG00000028778	-1.66258114948769	0.00257131967081563	0.0394328485857432
Grik3	ENSMUSG00000001985	-1.65811744171317	4.01011158282656e-07	0.000109087373857753
Slc29a1	ENSMUSG00000023942	-1.65486340850849	4.45480832693516e-06	0.000457964656028299
Cdh15	ENSMUSG00000031962	-1.64001423016817	0.0022299920935507	0.0357134270914332
Tpbg	ENSMUSG00000035274	-1.63452510879004	0.000555953121449189	0.0136045636418398
Zdhhc12	ENSMUSG00000015335	-1.63322262393804	1.85332095173135e-05	0.00114182651806668
Sdk2	ENSMUSG00000041592	-1.63056458329678	5.48911053610877e-06	0.000539213624997085
Myh7	ENSMUSG00000053093	-1.6285568567664	0.000187800109728423	0.00620688138358499
ENSMUSG00000116867	ENSMUSG00000116867	-1.62844234907546	0.00141046860220442	0.0264193917629011
ENSMUSG00000107947	ENSMUSG00000107947	-1.62844201130627	0.00222593578981395	0.0357134270914332
ENSMUSG00000105861	ENSMUSG00000105861	-1.62575482035232	0.001466225864879	0.0270624277064618
ENSMUSG00000047643	ENSMUSG00000047643	-1.61457045210429	6.00611328602584e-09	1.06200095123509e-05
A630023P12Rik	ENSMUSG00000048215	-1.6135401568612	5.29643337597934e-05	0.00250405173673975
Etv1	ENSMUSG00000004151	-1.61333711581039	3.52363592396011e-09	6.92277004527362e-06
Vrk2	ENSMUSG00000064090	-1.6090420869922	3.34312529101688e-05	0.00175931968439763
Actn2	ENSMUSG00000052374	-1.60645453760626	0.00270617844101142	0.0405170594360405
ENSMUSG00000053442	ENSMUSG00000053442	-1.60287703488634	0.000262317971294591	0.00784868502751584
Sstr4	ENSMUSG00000037014	-1.60243289959584	1.11436659165438e-07	5.05236668554686e-05
Cgn	ENSMUSG00000068876	-1.60213496983562	0.00179923152638911	0.0311947791078639
H2-T-ps	ENSMUSG00000073405	-1.60202222916009	0.000344526117260184	0.00953350673770669
Dgkb	ENSMUSG00000036095	-1.59668702016804	3.06941545692678e-08	2.22135879802955e-05
ENSMUSG00000086980	ENSMUSG00000086980	-1.584648668528	9.02660885319006e-05	0.00365267929460786
Acaa2	ENSMUSG00000036880	-1.58148309298099	0.00288184845232723	0.0426060571354934
Gm6569	ENSMUSG00000086361	-1.5787289558444	0.000874874798813778	0.0190746438873307
Tcerg1l	ENSMUSG00000091002	-1.54986943314862	9.73726926921205e-05	0.00386708049449031
Neto2	ENSMUSG00000036902	-1.54825999256626	1.04174993052771e-05	0.00082129553877703
Tcirg1	ENSMUSG00000001750	-1.54021874023687	0.00105698216266884	0.0217916121605583
Gadd45a	ENSMUSG00000036390	-1.53535209324412	2.8858237050993e-05	0.00159313750957943
Itgb3	ENSMUSG00000020689	-1.52098657856214	2.0212913298855e-06	0.00028822962334706
Myl4	ENSMUSG00000061086	-1.52060467575701	4.14006954033492e-08	2.79573574805034e-05
Scrn2	ENSMUSG00000020877	-1.52008688877917	0.00241990768153086	0.0377993000219334
Gm10635	ENSMUSG00000111765	-1.51870950834075	0.000804533931384224	0.0179465362952101
Sh3bp4	ENSMUSG00000036206	-1.51660675224901	1.263537193075e-06	0.000227642888098839
Trp53i11	ENSMUSG00000068735	-1.50334822119538	1.12720599859927e-06	0.000217044649460101
Gdf5	ENSMUSG00000038259	-1.49829437060311	0.00214686622478836	0.0347717919446751
Egln3	ENSMUSG00000035105	-1.49824096498763	0.000268521633200923	0.00793979852551624
Dock10	ENSMUSG00000038608	-1.49231702731124	3.18469436746495e-05	0.00171682212821693
Amz1	ENSMUSG00000050022	-1.49110664726046	0.000133525512480628	0.00488819484820386
Cntnap5a	ENSMUSG00000070695	-1.48888048886078	7.8151291017814e-08	4.18748826599087e-05
Wwc1	ENSMUSG00000018849	-1.47855010867494	2.82886459995141e-07	8.62413514764496e-05
Stpg1	ENSMUSG00000028801	-1.4761432871333	0.000288170710813262	0.00832587338006552
Esrrg	ENSMUSG00000026610	-1.46771170139902	2.75866907407451e-06	0.00034594884090628
ENSMUSG00000107512	ENSMUSG00000107512	-1.46677899776086	0.00130744559970824	0.0250468614236631
ENSMUSG00000086804	ENSMUSG00000086804	-1.46566627650813	0.00108962794264763	0.0223512775892059
Gm12216	ENSMUSG00000081769	-1.45672287506483	0.00144928408668939	0.0268900747333073
Kat2b	ENSMUSG00000000708	-1.44906194169222	0.00293087793419661	0.042825462489269
ENSMUSG00000111888	ENSMUSG00000111888	-1.44828636634832	0.000651770920975723	0.0152643886419771
Galnt12	ENSMUSG00000039774	-1.4382119498715	0.00182311614087278	0.0313982130471829
Gm13270	ENSMUSG00000086358	-1.43328415253508	0.00292144278428331	0.042825462489269
Aldh1b1	ENSMUSG00000035561	-1.43263575000837	0.000270677070586112	0.00796358063577977
Adcy10	ENSMUSG00000026567	-1.42607568176969	0.00116465205312197	0.0234816164233781
Il1rapl2	ENSMUSG00000059203	-1.4195112042227	8.32821099819184e-07	0.000180667306854588
Sall2	ENSMUSG00000049532	-1.41306946441056	0.000158333609493777	0.00550197443163159
Nfatc2	ENSMUSG00000027544	-1.4124781498286	7.32483128820533e-05	0.00318225225646306
Stum	ENSMUSG00000053963	-1.41175821872995	6.05870772603051e-10	3.57100233372238e-06
Dock6	ENSMUSG00000032198	-1.40434845786528	0.00026464952381628	0.00788412002751419
Peli2, Gm6498	ENSMUSG00000021846	-1.40429375540863	2.50702673514823e-05	0.00142537770838878
F2rl2	ENSMUSG00000021675	-1.40196657357715	0.0031669830672505	0.0450511621843309
ENSMUSG00000092405	ENSMUSG00000092405	-1.40031214486851	0.00212710721589221	0.0345376582106575
Tmem91	ENSMUSG00000061702	-1.39731894358663	2.15740165038819e-07	7.25799729961585e-05
Pdgfrb	ENSMUSG00000024620	-1.39583551037952	0.00300097870308013	0.0433878212819811
Lrrtm4	ENSMUSG00000052581	-1.38572781827262	2.29521506337664e-08	2.02919963753129e-05
Ndst3	ENSMUSG00000027977	-1.37766242811161	2.53770645378955e-08	2.03962388708667e-05
Ctsz	ENSMUSG00000016256	-1.37741983007594	5.11011201706676e-07	0.000132896188975238
E2f1	ENSMUSG00000027490	-1.3763138855908	1.08844829068035e-05	0.000836780116339567
Lrp8os2	ENSMUSG00000073779	-1.37436519251397	0.000540509135118911	0.0133126792008238
ENSMUSG00000117081	ENSMUSG00000117081	-1.36384897857908	1.37375921176909e-08	1.46677177526251e-05
ENSMUSG00000107272	ENSMUSG00000107272	-1.35765827621599	0.00232226666164633	0.0367941927519985
ENSMUSG00000104990	ENSMUSG00000104990	-1.35632484373256	0.00110379377750334	0.0225372766441271
Emid1	ENSMUSG00000034164	-1.35509156873586	0.00243384318947303	0.0379736766288329
Tmem232	ENSMUSG00000045036	-1.3547281379803	0.000337666021272442	0.00940253635927453
ENSMUSG00000086939	ENSMUSG00000086939	-1.35257236544849	0.0012913616575124	0.0248615672714002
ENSMUSG00000108005	ENSMUSG00000108005	-1.35179977435376	0.000935782721757832	0.0200078719300145
Scara3	ENSMUSG00000034463	-1.34490091376904	7.4261954677045e-05	0.00320738777894278
Gm9936	ENSMUSG00000107108	-1.33858212891673	0.0016908183379425	0.0299269768283275
ENSMUSG00000109139	ENSMUSG00000109139	-1.33582067796311	0.00290211599651231	0.0426915266641686
Cacna1h	ENSMUSG00000024112	-1.33338787711248	5.43784400404432e-05	0.00255172474232105
Pcp4	ENSMUSG00000090223	-1.33216023799834	8.92439172492398e-09	1.1271506748579e-05
ENSMUSG00000086739	ENSMUSG00000086739	-1.32951866182588	1.03720573185522e-07	4.87883220238633e-05
St3gal1	ENSMUSG00000013846	-1.32513945317998	5.66299011456311e-05	0.0026281624988374
ENSMUSG00000108011	ENSMUSG00000108011	-1.31542650852432	0.000414444284739546	0.0109703650340788
ENSMUSG00000108351	ENSMUSG00000108351	-1.3150585693441	3.43306321047466e-06	0.000399045266333017
Casz1	ENSMUSG00000028977	-1.31320213506934	2.05537503700115e-05	0.00123616127225355
Cplx2_ENSMUSG00000025867	ENSMUSG00000025867	-1.30895260005164	9.35092115006618e-07	0.000194521162088789
Cachd1	ENSMUSG00000028532	-1.30482317921276	0.000832573444028403	0.018378980820612
Tmtc4	ENSMUSG00000041594	-1.30284477027145	5.44056231113582e-05	0.00255172474232105
ENSMUSG00000102336	ENSMUSG00000102336	-1.29069291867543	0.000449947507472924	0.0116145574118777
Ano4	ENSMUSG00000035189	-1.28829312860158	7.22801496133469e-05	0.00316350892441386
Parm1	ENSMUSG00000034981	-1.28797298685727	1.74978813375752e-06	0.00026904133722696
Rhbdl3	ENSMUSG00000017692	-1.28401559361438	0.000570968051269849	0.0138474630144362
ENSMUSG00000105784	ENSMUSG00000105784	-1.28345264011823	0.000285820134100337	0.00827147563201663
Col25a1	ENSMUSG00000058897	-1.2768091324991	1.61428790560696e-05	0.00104174593966943
Prss12	ENSMUSG00000027978	-1.27503123531577	1.34474411137989e-06	0.000235423419578408
Tox3	ENSMUSG00000043668	-1.26775146598142	0.000282166902824454	0.0081951245246507
ENSMUSG00000118164	ENSMUSG00000118164	-1.26727763238972	0.000157159595698403	0.0054810571422863
Chst8	ENSMUSG00000060402	-1.26545419300163	5.99095888664153e-07	0.000150645022723638
Cdc42ep4	ENSMUSG00000041598	-1.2647871167369	0.000717154834206893	0.0165328967124463
Spsb1	ENSMUSG00000039911	-1.26466601216864	1.24741014477578e-05	0.00088659693152435
Fras1	ENSMUSG00000034687	-1.26396437599492	1.21676367230877e-05	0.000881754723514906
Nxph3	ENSMUSG00000046719	-1.26361200735966	0.00289804644067604	0.0426915266641686
Foxo1	ENSMUSG00000044167	-1.26132542966058	0.00104036038970518	0.0215911413271913
Rnd2	ENSMUSG00000001313	-1.25388488294893	0.00322373718632551	0.0457343855986394
Olfm3	ENSMUSG00000027965	-1.25263425619635	4.19175528807308e-06	0.000435991864727695
Tspan6	ENSMUSG00000067377	-1.25162264519385	7.03136665396188e-07	0.000168773252985535
Arhgap25	ENSMUSG00000030047	-1.24933927923915	1.81215801105701e-05	0.00112597052130987
Adgrg6	ENSMUSG00000039116	-1.24546059750369	0.000661527225318908	0.0154723867699589
ENSMUSG00000094392	ENSMUSG00000094392	-1.24452746369928	3.47760630262758e-05	0.00179801412805571
Rprm	ENSMUSG00000075334	-1.24319419320559	6.26752589814293e-06	0.000583275752268228
ENSMUSG00000110104	ENSMUSG00000110104	-1.23861550237457	0.0031188506632799	0.0444947435116486
N4bp3	ENSMUSG00000001053	-1.23167039660946	0.000132145961530811	0.00484772799126099
Grm8	ENSMUSG00000024211	-1.23078525805102	1.16539752558495e-06	0.000217044649460101
Nhsl1	ENSMUSG00000039835	-1.23008614097731	0.000978556561142193	0.0206037368834411
Hycc1	ENSMUSG00000028995	-1.22796274564739	0.0019806818615495	0.0331839810420406
Ifitm2	ENSMUSG00000060591	-1.22057019083198	0.000534125131979368	0.0132089518652576
ENSMUSG00000086606	ENSMUSG00000086606	-1.21626527070754	0.000328363797426364	0.00922563970870318
Gk5	ENSMUSG00000041440	-1.21477400891361	0.00263677782015997	0.0398832381660125
Gm9920	ENSMUSG00000053749	-1.21223556900385	2.22666530450113e-05	0.00130370516272149
Fezf2	ENSMUSG00000021743	-1.21191628606597	1.74214728509237e-07	6.55418048829856e-05
Zeb1os1	ENSMUSG00000063087	-1.20814152555379	0.000153731682666984	0.00539573725531084
Dleu7	ENSMUSG00000048281	-1.20575523606634	4.06169049883512e-05	0.00203452723513888
Cntfr	ENSMUSG00000028444	-1.20504553476322	9.95960078848702e-05	0.0039134591364895
ENSMUSG00000117778	ENSMUSG00000117778	-1.20035498589222	0.000436022017513657	0.0114049427717108
Cryab	ENSMUSG00000032060	-1.19956466283134	9.19237735474097e-08	4.55415271046432e-05
Rab34	ENSMUSG00000002059	-1.19638865159279	2.03173887425797e-05	0.0012345431881316
Wnt7b	ENSMUSG00000022382	-1.19605498118753	7.06323986027011e-07	0.000168773252985535
Dlg5	ENSMUSG00000021782	-1.19371819752434	5.43991475768103e-06	0.000537366328186123
ENSMUSG00000046219	ENSMUSG00000046219	-1.1924424537366	0.000490818680553919	0.0123451719908313
Pts	ENSMUSG00000032067	-1.19180689036755	2.15396777646839e-07	7.25799729961585e-05
Trbj2-3	ENSMUSG00000076494	-1.18953856160977	0.00160701922811571	0.0288773516174206
Gm2694	ENSMUSG00000097248	-1.1806054143926	0.000162605907299525	0.00560467378727134
Gng12	ENSMUSG00000036402	-1.17328049729943	1.34517018479346e-05	0.000922150510987795
Vstm2b	ENSMUSG00000039257	-1.17004869062067	5.03189879287421e-05	0.00241122044595127
ENSMUSG00000086767	ENSMUSG00000086767	-1.16648236582071	0.000375193607167012	0.0101907424914395
Hs3st2	ENSMUSG00000046321	-1.16449709155724	9.96234394804541e-07	0.000202476052516482
Amn	ENSMUSG00000021278	-1.16362414573159	5.2828303806028e-05	0.00250405173673975
Cerox1	ENSMUSG00000091475	-1.16288236480772	1.40060820163092e-06	0.000238639185914506
Tmsb10	ENSMUSG00000079523	-1.16277656633558	7.63631351259006e-06	0.000678519073013153
Fut10	ENSMUSG00000046152	-1.16267689297333	0.00232572923032733	0.0368122199680859
Tmsb10b	ENSMUSG00000091955	-1.16197302716259	1.81239839273648e-05	0.00112597052130987
Plcxd3	ENSMUSG00000049148	-1.15889492402075	3.02709470755893e-07	8.85575596212812e-05
Col6a2	ENSMUSG00000020241	-1.15789353067486	0.000389456904718189	0.0104339045291318
ENSMUSG00000093485	ENSMUSG00000093485	-1.1577985779364	0.00128161788797017	0.0248005484615693
Serpine2	ENSMUSG00000026249	-1.1412766104387	8.21726090249739e-09	1.1271506748579e-05
ENSMUSG00000112421	ENSMUSG00000112421	-1.13897137686626	0.000625162141592239	0.0148177680045319
Gabrg3	ENSMUSG00000055026	-1.13762437486095	8.41105541248267e-06	0.000729040597076071
Acp6	ENSMUSG00000028093	-1.13312445448074	0.000217234607207217	0.00681605617212075
Fam3c	ENSMUSG00000029672	-1.1330927251592	1.636762379707e-07	6.42034553928527e-05
Rai14	ENSMUSG00000022246	-1.13167007275078	0.000153797736493421	0.00539573725531084
ENSMUSG00000116881	ENSMUSG00000116881	-1.12783804745174	0.00121779807478562	0.0241677636226968
ENSMUSG00000100706	ENSMUSG00000100706	-1.11956030200812	0.00143039109389855	0.0266795098336648
Gm9962	ENSMUSG00000055048	-1.11860286418491	3.44199118257473e-05	0.00179003788500842
Atg9b	ENSMUSG00000038295	-1.11851075584629	0.00118172465076048	0.0237446082667577
Kcng1	ENSMUSG00000074575	-1.1105413448539	0.00175437830670959	0.0306228205520622
Gpc6	ENSMUSG00000058571	-1.10238309053325	0.00050073094204751	0.0125587581805448
Stard9	ENSMUSG00000033705	-1.10148636359861	7.43053793618479e-05	0.00320738777894278
St6galnac5	ENSMUSG00000039037	-1.09965860770997	5.11081373731264e-07	0.000132896188975238
Pvt1	ENSMUSG00000097039	-1.09733400276148	0.000342847512599237	0.00951112297202775
Sulf2	ENSMUSG00000006800	-1.09579903018945	2.11642847557906e-06	0.000297005462739594
Deptor	ENSMUSG00000022419	-1.09199325855088	1.52856821378423e-08	1.50156350867404e-05
Ptger3	ENSMUSG00000040016	-1.08540209021002	0.000328704502685387	0.00922563970870318
Afmid	ENSMUSG00000017718	-1.08312513738863	0.0026327158626861	0.0398832381660125
Id2	ENSMUSG00000020644	-1.07995175294871	9.24415692953315e-10	3.90189190427797e-06
ENSMUSG00000097419	ENSMUSG00000097419	-1.07794844624794	0.000144225327190051	0.00514602336578796
Fbn1	ENSMUSG00000027204	-1.07416731048594	0.00115739225366131	0.0233885826619877
Rem2	ENSMUSG00000022176	-1.07174371142144	0.00145563842207168	0.0269514121246821
Ptprm	ENSMUSG00000033278	-1.0703012220983	2.8942009688089e-06	0.000352932838141234
Ccdc80	ENSMUSG00000022665	-1.06794218706844	1.67026294993283e-07	6.42034553928527e-05
2210416O15Rik, Cuedc1	ENSMUSG00000018378	-1.06279188646557	0.000265879096509665	0.00789227320898955
ENSMUSG00000111390	ENSMUSG00000111390	-1.06247728736418	0.000134534823934556	0.00490483455012541
Pcdh19	ENSMUSG00000051323	-1.05902071124943	1.12077049339137e-05	0.000840635993097856
Ank1	ENSMUSG00000031543	-1.0556579343709	0.0010691499421768	0.0220078105676021
Fgfr1	ENSMUSG00000031565	-1.05382886864507	3.25575438172959e-05	0.00173922202349675
Dner	ENSMUSG00000036766	-1.04689648417394	8.21690058750808e-07	0.000180667306854588
Nhsl2	ENSMUSG00000079481	-1.04303727016579	6.91185003893899e-08	3.81922913714123e-05
Abat	ENSMUSG00000057880	-1.04032415820838	9.21073324628229e-07	0.000193885934834242
Gria3	ENSMUSG00000001986	-1.03941490972941	1.20489215141729e-06	0.000221562888062124
Adcy7	ENSMUSG00000031659	-1.03591636663289	1.83744418026888e-05	0.00113600307676624
Grip2	ENSMUSG00000030098	-1.03331937804401	2.17361717110495e-05	0.00128541467623671
Tmem74	ENSMUSG00000054409	-1.0095806774477	0.00297010277385148	0.0431433344218036
ENSMUSG00000108819	ENSMUSG00000108819	-1.00866350332491	0.00259216156842338	0.039615039630823
C1qtnf12	ENSMUSG00000023571	-1.00155200463584	0.000118520646102573	0.00445889800933127
Crhr1	ENSMUSG00000018634	1.0044857618276	5.57399461896969e-05	0.00260051115706127
Lcorl, Gm3414	ENSMUSG00000015882	1.00502097045561	9.00853073746588e-07	0.000191914265662496
Sema3a	ENSMUSG00000028883	1.0073055624188	1.46220862780913e-05	0.000961143976093718
Lamp5	ENSMUSG00000027270	1.01241525095036	0.00222438634953884	0.0357134270914332
Tmem200a	ENSMUSG00000049420	1.01492821732776	0.000310457297713907	0.00885404183576984
Mlip	ENSMUSG00000032355	1.02159727394727	5.29633889488361e-07	0.000135724441071496
Exph5	ENSMUSG00000034584	1.02574198068075	9.69675091830393e-06	0.00078518968807137
Rai2	ENSMUSG00000043518	1.03313310356697	7.57205071523882e-05	0.00324973302783623
Tcap	ENSMUSG00000007877	1.03619381915175	0.00189854275083632	0.0322788778079691
Mb21d2	ENSMUSG00000051065	1.04076030471971	8.8699791345289e-06	0.000750425698836077
Whrn	ENSMUSG00000039137	1.04233840770493	2.43871633971693e-06	0.00032588235439189
Hrh1	ENSMUSG00000053004	1.04765639200528	1.13873372615496e-06	0.000217044649460101
Gpr83	ENSMUSG00000031932	1.04789421831179	1.9622622495853e-06	0.000283917473387198
Igfbp4	ENSMUSG00000017493	1.04801637128567	0.00120592070907945	0.0239854780404307
Rcan2	ENSMUSG00000039601	1.05737183352802	1.87143221077165e-09	4.72723776440919e-06
S100a1	ENSMUSG00000044080	1.0587190392647	0.0019152336182396	0.0324689940917667
C030013G03Rik	ENSMUSG00000117314	1.05959302386606	0.000179903147966221	0.00601332223504485
Ovol2	ENSMUSG00000037279	1.06093331786212	5.28932175404495e-06	0.000530821071574048
ENSMUSG00000087295	ENSMUSG00000087295	1.06668128398835	0.00241261124303472	0.0377366458750876
Rgs16	ENSMUSG00000026475	1.07918559691659	6.36037001862373e-05	0.00286898119054349
D16Ertd472e	ENSMUSG00000022864	1.08177202347966	0.000144351746942135	0.00514602336578796
Igsf3	ENSMUSG00000042035	1.08503688678697	1.66542159136393e-05	0.00106695596298902
ENSMUSG00000090323	ENSMUSG00000090323	1.08696888084016	0.0020271521849777	0.0335650148008756
Plxdc2	ENSMUSG00000026748	1.08942137944666	2.66333447444552e-07	8.40947860306174e-05
Marchf1	ENSMUSG00000036469	1.08998342372797	1.8820746729478e-06	0.00027503177162862
Itgb8	ENSMUSG00000025321	1.09240366364602	2.46446661351512e-05	0.00141024914757846
Efna1	ENSMUSG00000027954	1.09407635343632	8.17951275423157e-05	0.00344357486953149
ENSMUSG00000107314	ENSMUSG00000107314	1.09773618413525	1.71533258343184e-05	0.00109102556619575
Adgrf4	ENSMUSG00000023918	1.10355717387618	0.000605248445790756	0.0144601812028037
Plch2	ENSMUSG00000029055	1.1057362815157	2.69721817676432e-05	0.00150924720890971
Rgs4	ENSMUSG00000038530	1.10656527837733	1.97335553305784e-07	7.12099439500586e-05
Rapgef3	ENSMUSG00000022469	1.10657961994517	1.2745529873196e-06	0.000227642888098839
Pde7b	ENSMUSG00000019990	1.1072233916899	4.86027390641547e-06	0.000496759324932014
Tanc1	ENSMUSG00000035168	1.11276775244218	3.43651995450449e-06	0.000399045266333017
Scnn1a	ENSMUSG00000030340	1.11312611025109	8.32409349092425e-08	4.3290182678389e-05
Gm15723	ENSMUSG00000084865	1.11842247498251	5.84855796621608e-06	0.000559778679040842
Plekha4	ENSMUSG00000040428	1.11842734624455	0.00207265585295956	0.0340285058421828
Tuba8	ENSMUSG00000030137	1.1185883947365	0.00113929837974149	0.0231021490259048
Ncapg	ENSMUSG00000015880	1.1250691430501	0.000738697214431835	0.0166815378615373
Rskr	ENSMUSG00000037593	1.13196949737011	0.000556277542871291	0.0136045636418398
Prox2	ENSMUSG00000042320	1.13509788723041	6.43596400458684e-06	0.000595815264550286
Arhgap29	ENSMUSG00000039831	1.14193540089781	0.00128302765156021	0.0248005484615693
Medag	ENSMUSG00000029659	1.14508490199629	1.11827789865486e-05	0.000840635993097856
Nbl1	ENSMUSG00000041120	1.14735133946195	9.22862606210998e-06	0.000769719651085984
Slc22a4	ENSMUSG00000020334	1.14809369927855	0.00199084544821799	0.0332723338519758
Espn	ENSMUSG00000028943	1.15160144826667	1.65799395229178e-06	0.000261755795218066
Cd302	ENSMUSG00000060703	1.15226966151045	8.77050522027513e-05	0.00359897924232667
ENSMUSG00000086527	ENSMUSG00000086527	1.15261484452583	0.00108467864542663	0.0223014974516671
Dcdc2a	ENSMUSG00000035910	1.16502510896674	3.47728778725633e-06	0.000399045266333017
Triobp	ENSMUSG00000033088	1.1656736759032	0.000513786062419867	0.012795443881279
Rtn4rl1	ENSMUSG00000045287	1.16739021066333	2.44784512710417e-06	0.00032588235439189
Tph2	ENSMUSG00000006764	1.16839343619131	0.000454737279526191	0.0117040241289405
Cemip	ENSMUSG00000052353	1.16857338941261	0.00121781910348506	0.0241677636226968
Itgb4	ENSMUSG00000020758	1.16881395865409	0.00126961264665881	0.0247511475393838
Hrh2	ENSMUSG00000034987	1.17544981620483	0.000120530425194267	0.00449731646367765
Dcc	ENSMUSG00000060534	1.17996267450609	1.02846836997753e-06	0.000205589997282221
5830418P13Rik	ENSMUSG00000086236	1.18149837320813	0.0034898141307564	0.0483596343730679
Sertm1	ENSMUSG00000056306	1.18153221489056	0.000727000066385804	0.0166021456247151
Igfn1	ENSMUSG00000051985	1.18948328936329	0.000469661915677376	0.0120181794399528
Trhde	ENSMUSG00000050663	1.19063324346316	2.95590466571573e-07	8.85575596212812e-05
Mtmr11	ENSMUSG00000045934	1.19296721482737	6.58500596204511e-05	0.00294774874483245
Dact2	ENSMUSG00000048826	1.1945889292006	1.87461588278556e-06	0.00027503177162862
Rcn1	ENSMUSG00000005973	1.19471794054285	1.81484899091344e-05	0.00112597052130987
Glcci1	ENSMUSG00000029638	1.20650673359179	3.63002015119563e-05	0.0018658725672512
Cdh7	ENSMUSG00000026312	1.21093486705441	3.83535723706862e-05	0.00196002273600715
Rnf144b	ENSMUSG00000038068	1.21473909230818	4.76047298753587e-08	3.0062386916289e-05
ENSMUSG00000073686	ENSMUSG00000073686	1.2180903798187	0.000610871073612464	0.0145319087605414
Il4ra	ENSMUSG00000030748	1.21834276162735	0.000113959166466141	0.00432708553898957
Sema6a	ENSMUSG00000019647	1.22056475868289	1.21545074889866e-06	0.000221562888062124
Btg1	ENSMUSG00000036478	1.23227813176031	3.05509056492374e-07	8.85575596212812e-05
Nectin3	ENSMUSG00000022656	1.23377321495274	0.00027470011796622	0.00802850824112183
Acot5	ENSMUSG00000042540	1.23461993075957	0.000548342007739115	0.0134663658067264
Glp2r	ENSMUSG00000049928	1.24532966018419	2.81481472159997e-08	2.16398060466655e-05
Cpne9	ENSMUSG00000030270	1.24605228331056	9.90913140563747e-05	0.00390229981101296
Kcns1	ENSMUSG00000040164	1.25008082243722	5.13678576281663e-06	0.000519020833474993
Clec18a	ENSMUSG00000033633	1.26013335823125	2.7484970112488e-05	0.00152826805512268
Igsf21	ENSMUSG00000040972	1.26357090396759	0.000440854439937153	0.0115060876827363
Matn2	ENSMUSG00000022324	1.28013481994773	0.00197427863733126	0.033152551215159
Prkd1	ENSMUSG00000002688	1.28186636451625	0.00236622506950047	0.0373234537724419
Lepr	ENSMUSG00000057722	1.28221893772623	0.00282938178192589	0.0419707455268571
Bdnf	ENSMUSG00000048482	1.28700611072986	6.90132746245297e-06	0.000622045303229016
Brinp3	ENSMUSG00000035131	1.29165270357505	1.3711625279659e-09	4.0408159699155e-06
Gm20754	ENSMUSG00000103428	1.29561756175711	0.00168660821101805	0.0298823711294802
ENSMUSG00000093629	ENSMUSG00000093629	1.30816257397195	7.68999317268413e-06	0.000679872296397003
Ptgs2	ENSMUSG00000032487	1.31115619595541	0.000121352218040948	0.00450969784212218
Acads	ENSMUSG00000029545	1.31906581309459	0.00223059235531542	0.0357134270914332
Fat1	ENSMUSG00000070047	1.32493058363715	3.85616292300034e-06	0.00042350728449995
Disp3	ENSMUSG00000041544	1.32627232898157	9.40607933973681e-06	0.000773573464582448
ENSMUSG00000081436	ENSMUSG00000081436	1.33715953207732	0.000714788023800543	0.0164998457400016
Zfp608	ENSMUSG00000052713	1.33772714869403	0.00105226642243667	0.0217616080485676
Plekha2	ENSMUSG00000031557	1.34360610162825	0.000236294001993096	0.00727900791505562
Cdcp1	ENSMUSG00000035498	1.34474684572149	1.37781397043076e-05	0.000929866665082313
ENSMUSG00000107724	ENSMUSG00000107724	1.35626997233236	1.64800949065575e-05	0.00105964013868272
Prag1	ENSMUSG00000050271	1.36193386130418	2.62048766546251e-06	0.000337392480589826
A930012L18Rik	ENSMUSG00000097610	1.37023465209377	2.15378180594949e-05	0.00127795872123486
Ece2	ENSMUSG00000022842	1.3753393624411	0.000241574030375875	0.00740296707990678
Mmel1	ENSMUSG00000058183	1.3781461145104	5.48189862229271e-05	0.00256431035553915
Pparg	ENSMUSG00000000440	1.40201482212412	0.000220445331971842	0.00688677448750196
ENSMUSG00000106633	ENSMUSG00000106633	1.40226857722441	0.0026521010515351	0.0400700362867842
Gm15663	ENSMUSG00000085282	1.41736044298659	2.67568611434195e-05	0.00150195180551728
Rnd3	ENSMUSG00000017144	1.41829719259326	2.54477342379213e-05	0.00144220139998373
9330158H04Rik	ENSMUSG00000073154	1.42484987363319	0.000137886630016487	0.00498708134011396
Hgf	ENSMUSG00000028864	1.42733683371647	0.00173399021783637	0.0304170784045462
Trps1	ENSMUSG00000038679	1.44413025040619	0.00168185975646275	0.0298281285995731
ENSMUSG00000084837	ENSMUSG00000084837	1.45686785621733	0.0019228404701416	0.032524243570442
Myh14	ENSMUSG00000030739	1.46016793630315	0.000111997053863312	0.00427717474386843
Ccnjl	ENSMUSG00000044707	1.46890278436933	0.00190493598741625	0.0323254108728351
Fam43a	ENSMUSG00000046546	1.47246167710243	7.84026147365294e-05	0.00332449648386406
Lratd1	ENSMUSG00000020607	1.47539755319029	3.06392707167121e-06	0.000366056476224935
Fhip1a	ENSMUSG00000051000	1.48040503214733	6.66652437947635e-06	0.0006139452295724
Gm3728	ENSMUSG00000118150	1.48583727761078	0.00122665249938037	0.0242918506043062
Gsg1l	ENSMUSG00000046182	1.5074594499442	1.45650874238995e-07	6.0694145247624e-05
Amot	ENSMUSG00000041688	1.52050685835011	3.33101770169299e-05	0.00175931968439763
Epb41l5	ENSMUSG00000026383	1.54194839945194	0.00286662636739345	0.0424164748353565
Adamts3	ENSMUSG00000043635	1.55527942131824	0.000611454593249792	0.0145319087605414
Cited1	ENSMUSG00000051159	1.55904170181199	0.000167844669342124	0.00575160744827021
Lama4	ENSMUSG00000019846	1.56370002676278	8.95542774962466e-06	0.00075147525074313
Kitl	ENSMUSG00000019966	1.57352259092628	4.10040435962265e-06	0.0004353829261371
Lypd6	ENSMUSG00000050447	1.57835258366303	0.000382893354603135	0.0103363668642636
Tmem200b	ENSMUSG00000070720	1.58617086389841	0.00247778302453139	0.0383644128194081
Wnt10a	ENSMUSG00000026167	1.5893143362784	8.37207215973498e-05	0.00349964491556582
Adcyap1	ENSMUSG00000024256	1.60909640392638	0.000103221296833262	0.00402904850023343
Dclk3	ENSMUSG00000032500	1.61376416768355	1.39713146060795e-05	0.000935760548729914
Cux2	ENSMUSG00000042589	1.62021417716239	8.3611919849491e-09	1.1271506748579e-05
Htr5b	ENSMUSG00000050534	1.62828792520208	0.000626620894799706	0.0148177680045319
Cfap95	ENSMUSG00000033053	1.64158077480191	0.000372327372532631	0.0101440563961818
D430019H16Rik	ENSMUSG00000094910	1.64705054825524	1.28094959706034e-05	0.000902380508972948
Emilin2	ENSMUSG00000024053	1.67493260755035	0.00223584124253931	0.0357134270914332
Mbnl3	ENSMUSG00000036109	1.67592506616494	0.000186268682589694	0.00617936744005811
Cyp39a1	ENSMUSG00000023963	1.6910259859202	4.4182343648466e-06	0.000456860935901857
Synpr	ENSMUSG00000056296	1.69109225602463	1.66044656089848e-07	6.42034553928527e-05
ENSMUSG00000086245	ENSMUSG00000086245	1.69567777158275	0.000444455916396217	0.0115232690816978
Mslnl	ENSMUSG00000041062	1.70197293388373	0.00118100116150552	0.0237446082667577
Btbd3	ENSMUSG00000062098	1.70693953756061	7.35444378915494e-09	1.1271506748579e-05
Tspan11	ENSMUSG00000030351	1.71111529066296	2.20248128284918e-05	0.00129382970243652
Slc8a3	ENSMUSG00000079055	1.71188002956683	1.44314631643693e-06	0.000240733143087149
Gm20752	ENSMUSG00000106053	1.72020049269106	0.0010169537613686	0.0212049250100467
Ddit4l	ENSMUSG00000046818	1.7517220924296	3.33623475081904e-06	0.000395914784322029
Adra1a	ENSMUSG00000045875	1.75813704925644	6.10004006397048e-05	0.00278710357651488
ENSMUSG00000101621	ENSMUSG00000101621	1.76773609394825	0.00015634605449635	0.00546346034704437
Cux1	ENSMUSG00000029705	1.78122009637761	1.10335140376597e-09	3.90189190427797e-06
ENSMUSG00000111970	ENSMUSG00000111970	1.79090374036185	0.000697467659145163	0.0161633330917494
Mcc	ENSMUSG00000071856	1.8119585359092	3.27924486453476e-09	6.92277004527362e-06
Ky	ENSMUSG00000035606	1.81838164002516	0.00158686239197468	0.0286023453770605
Gpr153	ENSMUSG00000042804	1.8362797080694	3.31428844579867e-05	0.00175931968439763
Qrfpr	ENSMUSG00000058400	1.83668904821737	0.000556193519049631	0.0136045636418398
Abi3bp	ENSMUSG00000035258	1.8400220406342	7.1996174167554e-07	0.000169738180217425
Chrm2	ENSMUSG00000045613	1.84471131120727	2.17551101051714e-07	7.25799729961585e-05
Glra3	ENSMUSG00000038257	1.84630453730825	0.00252319801259848	0.0389312279744907
Ccna1	ENSMUSG00000027793	1.86299454709713	0.00318772101065321	0.0453097129504582
Adra2a	ENSMUSG00000033717	1.87692368818718	0.000632814312359744	0.0148993644089813
Thbs2	ENSMUSG00000023885	1.87958801478408	8.50636715194563e-06	0.000733705287710745
Aard	ENSMUSG00000068522	1.88311363124342	0.000230792708857467	0.00715943276845215
Kctd1	ENSMUSG00000036225	1.88480085209295	1.01977715128754e-08	1.20211330593775e-05
Kit	ENSMUSG00000005672	1.90647323789443	3.01373629721676e-06	0.000362509423179502
Shisa6	ENSMUSG00000053930	1.93530404089987	0.000136252146867799	0.00495722317060993
Itgal	ENSMUSG00000030830	1.94481301090657	0.00203952320200624	0.0337035974372657
Grik1	ENSMUSG00000022935	1.94562521185403	4.54960549392091e-07	0.000121888067187136
Tspan15	ENSMUSG00000037031	1.98363404805333	0.000482848728042151	0.0121937634130627
Hs3st3a1	ENSMUSG00000047759	1.99288330533623	0.000177566964893009	0.00598045537759653
Mylk3	ENSMUSG00000031698	2.00997086058233	6.44867883399056e-05	0.0029014132097359
Stard8	ENSMUSG00000031216	2.01258106851646	9.7759584947244e-05	0.00386708049449031
Pdia5	ENSMUSG00000022844	2.01405071098544	0.000474766163786438	0.0120269560287562
Slc4a4	ENSMUSG00000060961	2.01579692479138	1.74804171735299e-05	0.00110784493355683
ENSMUSG00000104369	ENSMUSG00000104369	2.02662915367206	0.00244943792541214	0.0380588412980118
Naa11	ENSMUSG00000046000	2.02900497033552	0.0011939897171698	0.0238665493744934
Crispld1	ENSMUSG00000025776	2.03186207087626	1.57608866951621e-06	0.000255673393159501
Gja4	ENSMUSG00000050234	2.04080047000898	0.000726983992848835	0.0166021456247151
Antxr2	ENSMUSG00000029338	2.04889443424023	0.000504779754284273	0.0126244916764562
Sstr1	ENSMUSG00000035431	2.07894022541223	1.16611478897803e-06	0.000217044649460101
Smoc2	ENSMUSG00000023886	2.10326217928565	4.26902302891975e-08	2.79573574805034e-05
Adam33	ENSMUSG00000027318	2.15255313789561	3.12757614525054e-07	8.9196453871484e-05
Nxph2	ENSMUSG00000069132	2.18440080193061	3.3423352223408e-05	0.00175931968439763
Plppr1	ENSMUSG00000063446	2.29353387161185	1.33129823653807e-07	5.88500385461655e-05
Ankfn1	ENSMUSG00000047773	2.30796132235844	1.9749943007932e-06	0.000283917473387198
Pld5	ENSMUSG00000055214	2.30901125121681	0.00351044256221292	0.0485597472097213
Pou3f1	ENSMUSG00000090125	2.33206455741774	0.000108483837841896	0.00418400551491452
Fer1l6	ENSMUSG00000037106	2.36161126798642	0.00201805285755535	0.0335642772652878
Dock5	ENSMUSG00000044447	2.36199393803417	0.000748830595285802	0.016888804318678
S100a6	ENSMUSG00000001025	2.3627865656754	2.26526607793153e-06	0.00031292527179676
Prss54	ENSMUSG00000048400	2.38624355847684	2.83023097257399e-06	0.000352423549697559
Cenpi	ENSMUSG00000031262	2.39124794650087	0.00125401202550669	0.0245553052436426
Lpo	ENSMUSG00000009356	2.39945806190825	0.000512052561712923	0.0127702586688405
Mamdc2	ENSMUSG00000033207	2.40569391887813	0.000109084184050198	0.00418400551491452
Cbln4	ENSMUSG00000067578	2.40655332082373	6.43447771833943e-08	3.79248116718926e-05
Calb1	ENSMUSG00000028222	2.41959610768507	3.62626705136433e-10	3.57100233372238e-06
Frzb	ENSMUSG00000027004	2.50562987647763	1.12335516712571e-05	0.000840635993097856
Kif18a	ENSMUSG00000027115	2.51094604427855	0.000108705322866202	0.00418400551491452
Calca	ENSMUSG00000030669	2.52286394031874	2.39152081444235e-06	0.000325283623392075
Tunar	ENSMUSG00000097929	2.53067040923306	2.65433568208347e-06	0.000337654413889207
Fbln5	ENSMUSG00000021186	2.54772579936977	0.000205784211500381	0.00660551961317344
Ntn4	ENSMUSG00000020019	2.62213868208988	7.8139898861297e-06	0.000687397856549977
Rspo1	ENSMUSG00000028871	2.76066608223333	2.4646343601442e-08	2.03962388708667e-05
Sema3c	ENSMUSG00000028780	3.00557180735614	1.0484991725522e-07	4.87883220238633e-05
Cldn1	ENSMUSG00000022512	3.09167623405784	4.37596819337635e-05	0.00214932971098002
Cldn22	ENSMUSG00000038064	3.09587383743206	3.68269399256779e-06	0.000412135412510023
Pcdh20	ENSMUSG00000050505	3.20383278503455	5.69459686718533e-10	3.57100233372238e-06
Ctxn3	ENSMUSG00000069372	3.36434576168691	6.8646583622095e-08	3.81922913714123e-05
Ackr2	ENSMUSG00000044534	4.55165182127568	2.7267571847292e-06	0.000344389432431298
Sh2d4a	ENSMUSG00000053886	5.92214190099728	1.3992738446281e-06	0.000238639185914506
